# Exploratory growth in *Streptomyces venezuelae* involves a unique transcriptional program, enhanced oxidative stress response, and profound acceleration in response to glycerol

**DOI:** 10.1101/2021.12.22.473798

**Authors:** Evan M. F. Shepherdson, Tina Netzker, Yordan Stoyanov, Marie A. Elliot

## Abstract

Exploration is a recently discovered mode of growth and behaviour exhibited by some *Streptomyces* species that is distinct from their classical sporulating life cycle. While much has been uncovered regarding initiating environmental conditions and the phenotypic outcomes of exploratory growth, how this process is coordinated at a genetic level remains unclear. We used RNA-sequencing to survey global changes in the transcriptional profile of exploring cultures over time in the model organism *Streptomyces venezuelae*. Transcriptomic analyses revealed widespread changes in gene expression impacting diverse cellular functions. Investigations into differentially expressed regulatory elements revealed specific groups of regulatory factors to be impacted, including the expression of several extracytoplasmic function (ECF) sigma factors, second messenger signalling pathways, and members of the *whiB*-like (*wbl*) family of transcription factors. Dramatic changes were observed among primary metabolic pathways, especially among respiration-associated genes and the oxidative stress response; enzyme assays confirmed that exploring cultures exhibit an enhanced oxidative stress response compared with classically growing cultures. Changes in expression of the glycerol catabolic genes in *S. venezuelae* led to the discovery that glycerol supplementation of the growth medium promotes a dramatic acceleration of exploration. This effect appears to be unique to glycerol as an alternative carbon source and this response is broadly conserved across other exploration-competent species.
