## Supplementary material for "Exploratory growth in *Streptomyces venezuelae* involves a unique transcriptional program, enhanced oxidative stress response, and profound acceleration in response to glycerol": Table S1

### Sheet: Transcription
Genes under K (Transcription)	Annotation	Mean Expression	LogFC(2d/9d)
vnz_09100	regulator	89.0893	4.68196
vnz_35830	hypothetical protein	31.1894	4.05025
vnz_05805	phosphatase	344.529	3.9683
vnz_02650	rarC hypothetical protein	88.7594	3.8425
vnz_15810	hypothetical protein	241.507	3.68776
vnz_16495	wblA WhiB family transcriptional regulator	647.262	3.55752
vnz_15840	sigE RNA polymerase subunit sigma	950.771	3.29882
vnz_22610	sigQ RNA polymerase	751.334	3.02426
vnz_12710	transcriptional regulator	68.9068	2.97696
vnz_18530	DNA-binding protein	65.792	2.91248
vnz_01260	phosphatase	900.19	2.76566
vnz_27205	whiH GntR family transcriptional regulator	171.743	2.70452
vnz_15655	bldN RNA polymerase subunit sigma-24	420.742	2.50172
vnz_20875	RNA polymerase subunit sigma-70	307.181	2.44442
vnz_22680	DeoR family transcriptional regulator	711.964	2.41269
vnz_17525	hypothetical protein	270.609	2.39403
vnz_33870	TIGR02452 family protein	26.3496	2.25394
vnz_30335	SARP family transcriptional regulator	285.33	2.1767
vnz_18485	RNA polymerase subunit sigma	162.774	2.15556
vnz_16675	transcriptional regulator	21.1451	2.01495
vnz_18200	ssgR transcriptional regulator	100.604	1.98188
vnz_20560	transcriptional regulator	141.324	1.95776
vnz_15140	transcriptional regulator	276.168	1.95591
vnz_24765	transcriptional regulator	390.552	1.90597
vnz_15020	D-beta-D-heptose 1-phosphate adenosyltransferase	135.379	1.87388
vnz_26105	nsdA hypothetical protein	423.486	1.85182
vnz_09900	transcriptional regulator	268.594	1.80808
vnz_27065	rshA bifunctional (p)ppGpp synthetase/guanosine-3',5'-bis(diphosphate) 3'-pyrophosphohydrolase	228.918	1.77819
vnz_35095	transcriptional regulator	96.6948	1.75585
vnz_22170	DNA-directed RNA polymerase sigma-70 factor	62.5602	1.72694
vnz_25815	hypothetical protein	57.5344	1.69274
vnz_27115	repressor LexA	1117.54	1.67614
vnz_25840	serine/threonine protein kinase	71.7862	1.64359
vnz_13685	LytR family transcriptional regulator	118.866	1.61904
vnz_06115	IclR family transcriptional regulator	139.783	1.58197
vnz_18230	LacI family transcriptional regulator	22.9987	1.50393
vnz_02595	LuxR family transcriptional regulator	553.718	1.49309
vnz_14815	Twin-arginine translocation pathway signal	35.9407	1.46758
vnz_29525	JadR2 TetR family transcriptional regulator	191.721	1.43201
vnz_13645	whiB transcription factor WhiB	250.74	1.3691
vnz_10425	hypothetical protein	43.6635	1.33956
vnz_05895	GntR family transcriptional regulator	71.9522	1.33928
vnz_35285	serine/threonine protein kinase	48.9651	1.32756
vnz_04395	hypothetical protein	1763.75	1.28808
vnz_24975	MarR family transcriptional regulator	756.678	1.28607
vnz_20845	transcriptional regulator	137.765	1.2785
vnz_00155	hypothetical protein	33.7194	1.25579
vnz_31025	NAD-dependent deacetylase	31.4216	1.23411
vnz_15900	CopY family transcriptional repressor	50.206	1.21606
vnz_24255	WhiB family transcriptional regulator	3688.79	1.2038
vnz_13315	hypothetical protein	183.129	1.1827
vnz_06405	TetR family transcriptional regulator	65.5443	1.15067
vnz_03440	hypothetical protein	138.689	1.14588
vnz_22005	bldM DNA-binding response regulator	1132.28	1.11953
vnz_16875	helix-turn-helix transcriptional regulator	104.111	1.07352
vnz_12005	serine/threonine protein kinase	151.238	1.04499
vnz_17245	AraC family transcriptional regulator	78.2972	1.02971
vnz_23450	GntR family transcriptional regulator	265.597	1.0173
vnz_16130	transcriptional regulator	308.891	1.017
vnz_12200	GntR family transcriptional regulator	221.208	0.997098
vnz_19495	transcriptional regulator	1309.77	0.98086
vnz_08945	phage shock protein A	1339.39	0.95206
vnz_00630	GNAT family N-acetyltransferase	91.8177	0.950216
vnz_05670	GNAT family N-acetyltransferase	323.574	0.929124
vnz_05940	hypothetical protein	287.363	0.917803
vnz_26215	whiG RNA polymerase sigma factor WhiG	104.234	0.910754
vnz_23810	TetR family transcriptional regulator	190.376	0.91019
vnz_00250	cold shock domain protein CspD	1579.75	0.904077
vnz_05405	GTP pyrophosphokinase	523.267	0.883372
vnz_06555	hypothetical protein	229.589	0.877997
vnz_12320	hypothetical protein	645.896	0.855628
vnz_17740	TetR family transcriptional regulator	327.321	0.833283
vnz_27110	ATP-dependent helicase	273.33	0.811266
vnz_00820	RNA polymerase subunit sigma	271.022	0.788283
vnz_20300	helix-turn-helix transcriptional regulator	147.946	0.78723
vnz_22010	RNA polymerase sigma factor ShbA	513.866	0.774297
vnz_22545	RNA polymerase subunit sigma-70	182.171	0.754078
vnz_27210	RNA polymerase sigma factor	2115.14	0.736885
vnz_04670	MerR family transcriptional regulator	338.735	0.724867
vnz_27120	nrdR transcriptional regulator NrdR	293.523	0.669153
vnz_34640	LacI family transcriptional regulator	291.091	0.65578
vnz_19305	mycothiol synthase	292.387	-0.685209
vnz_31500	transcriptional regulator	392.529	-0.686332
vnz_17600	GntR family transcriptional regulator	172.059	-0.739191
vnz_21470	DNA-directed RNA polymerase subunit beta	12881	-0.783844
vnz_19125	MarR family transcriptional regulator	171.757	-0.798312
vnz_21475	DNA-directed RNA polymerase subunit beta'	12189.7	-0.864459
vnz_04915	rbpA hypothetical protein	4651.93	-0.890705
vnz_04340	Mini-circle protein	156.81	-0.920043
vnz_17670	serine/threonine protein kinase	306.155	-0.952314
vnz_02805	GNAT family N-acetyltransferase	63.4594	-1.04515
vnz_23095	serine/threonine protein kinase	105.725	-1.06139
vnz_25615	hypothetical protein	160.01	-1.07937
vnz_31840	XRE family transcriptional regulator	840.772	-1.14078
vnz_05715	arginine repressor	173.724	-1.15212
vnz_04250	gamma carbonic anhydrase family protein	197.34	-1.25606
vnz_32500	IclR family transcriptional regulator	46.6441	-1.2669
vnz_20980	serine/threonine protein kinase	46.8489	-1.32239
vnz_15675	bdtA transcriptional regulator	74.0071	-1.35071
vnz_06520	GntR family transcriptional regulator	200.384	-1.37765
vnz_04895	GntR family transcriptional regulator	215.87	-1.42981
vnz_22460	MerR family transcriptional regulator	33.161	-1.44107
vnz_03615	serine or threonine protein kinase	51.1517	-1.51718
vnz_31985	serine/threonine protein kinase	123.123	-1.52951
vnz_01765	serine/threonine protein phosphatase	91.6867	-1.56939
vnz_33625	RNA polymerase subunit sigma	14.7927	-1.83401
vnz_01960	GntR family transcriptional regulator	351.905	-1.92526
vnz_20580	serine/threonine protein kinase	37.1392	-1.99108
vnz_01740	phosphatase	104.954	-2.00686
vnz_15185	GNAT family N-acetyltransferase	20.257	-2.02702
vnz_00465	hypothetical protein	35.616	-2.17346
vnz_15515	GNAT family N-acetyltransferase	290.311	-2.21789
vnz_01750	antitermination regulator	388.726	-2.4614
vnz_00590	transcription factor WhiB	98.6511	-2.49211
vnz_01070	diaminobutyrate acetyltransferase	662.882	-3.34618
vnz_14515	hypothetical protein	67.9891	-3.39599

### Sheet: Signal Transduction
Genes under T (signal transduction)	Annotation	Mean Expression	LogFC(2d/9d)
vnz_35035	eshA Crp/Fnr family transcriptional regulator	448.369	5.82086
vnz_24300	Crp/Fnr family transcriptional regulator	502.287	4.25194
vnz_05805	phosphatase	344.529	3.9683
vnz_02050	universal stress protein UspA	1644.78	3.6597
vnz_24730	hypothetical protein	335.722	3.45854
vnz_31740	ATP-binding protein	185.704	3.39561
vnz_35815	hypothetical protein	97.1251	2.77659
vnz_01260	phosphatase	900.19	2.76566
vnz_13900	hypothetical protein	690.707	2.72671
vnz_02660	rarA hypothetical protein	466.413	2.68879
vnz_24095	hdgB metal-dependent phosphohydrolase	40.6225	2.48498
vnz_13885	hypothetical protein	234.602	2.32785
vnz_00080	calcium-binding protein	15.305	2.3278
vnz_18260	histidine kinase	210.821	2.12337
vnz_01515	protein phosphatase	77.4965	2.03457
vnz_20905	hypothetical protein	312.574	1.94666
vnz_18555	DNA-binding response regulator	24.2168	1.87939
vnz_36355	DNA-binding response regulator	14.3427	1.83754
vnz_17650	DNA-binding response regulator	377.358	1.82967
vnz_04050	hypothetical protein	48.6207	1.80575
vnz_27065	rshA bifunctional (p)ppGpp synthetase/guanosine-3',5'-bis(diphosphate) 3'-pyrophosphohydrolase	228.918	1.77819
vnz_25815	hypothetical protein	57.5344	1.69274
vnz_24695	two-component sensor histidine kinase	22.7174	1.65657
vnz_25840	serine/threonine protein kinase	71.7862	1.64359
vnz_15850	DNA-binding response regulator	191.61	1.61603
vnz_25290	hypothetical protein	367.874	1.57133
vnz_24090	hdgA metal-dependent phosphohydrolase	38.2533	1.56366
vnz_01700	ATP-binding protein	50.1596	1.54084
vnz_25820	hypothetical protein	20.5216	1.53048
vnz_15855	cseC two-component sensor histidine kinase	250.996	1.51682
vnz_29375	hypothetical protein	85.4167	1.41621
vnz_36075	diguanylate cyclase	29.7382	1.3576
vnz_35285	serine/threonine protein kinase	48.9651	1.32756
vnz_28680	ATP-binding protein	36.6041	1.29736
vnz_15010	PTS lactose transporter subunit IIC	448.693	1.26448
vnz_14550	DNA-binding response regulator	212.491	1.21387
vnz_25525	rmdB GGDEF-domain containing protein	1065.72	1.13366
vnz_08485	DNA-binding protein	119.521	1.08509
vnz_16875	helix-turn-helix transcriptional regulator	104.111	1.07352
vnz_18390	ATP-binding protein	113.526	1.05703
vnz_12005	serine/threonine protein kinase	151.238	1.04499
vnz_11365	phosphate starvation-inducible protein PhoH	542.836	1.01725
vnz_11985	hypothetical protein	113.355	0.959044
vnz_08945	phage shock protein A	1339.39	0.95206
vnz_23260	serine/threonine protein phosphatase	289.005	0.948375
vnz_08870	hypothetical protein	195.53	0.935111
vnz_05405	GTP pyrophosphokinase	523.267	0.883372
vnz_06555	hypothetical protein	229.589	0.877997
vnz_13525	DNA-binding response regulator	678.614	0.839137
vnz_22600	two-component sensor histidine kinase	103.997	0.830363
vnz_31845	protein tyrosine phosphatase	224.84	0.800428
vnz_05825	OhkA PAS domain-containing sensor histidine kinase	159.058	0.762846
vnz_13760	DNA-binding response regulator	213.561	0.751656
vnz_13520	two-component sensor histidine kinase	663.205	0.598348
vnz_10665	chemical-damaging agent resistance protein C	4851.02	0.59221
vnz_19510	phosphatase	184.443	-0.701909
vnz_30865	hypothetical protein	326.662	-0.753514
vnz_07830	export associated protein	198.988	-0.860045
vnz_12020	forkhead-associated protein	466.313	-0.883866
vnz_17670	serine/threonine protein kinase	306.155	-0.952314
vnz_31495	hypothetical protein	129.038	-0.96404
vnz_07460	histidine kinase	90.5349	-0.973572
vnz_23095	serine/threonine protein kinase	105.725	-1.06139
vnz_25235	two-component sensor histidine kinase	100.563	-1.10492
vnz_24465	atrA protein	242.795	-1.15042
vnz_07065	diguanylate cyclase	55.8707	-1.23595
vnz_20980	serine/threonine protein kinase	46.8489	-1.32239
vnz_28060	sensor histidine kinase	378.804	-1.34354
vnz_22460	MerR family transcriptional regulator	33.161	-1.44107
vnz_28065	DNA-binding response regulator	86.0197	-1.45264
vnz_01745	anti-anti-sigma factor	75.6849	-1.47925
vnz_03615	serine or threonine protein kinase	51.1517	-1.51718
vnz_31985	serine/threonine protein kinase	123.123	-1.52951
vnz_01765	serine/threonine protein phosphatase	91.6867	-1.56939
vnz_12690	DNA-binding response regulator	148.822	-1.70984
vnz_00475	histidine kinase	176.79	-1.7907
vnz_20580	serine/threonine protein kinase	37.1392	-1.99108
vnz_01740	phosphatase	104.954	-2.00686
vnz_12685	two-component sensor histidine kinase	158.277	-2.11137
vnz_02870	HPP family protein+B94	23.1384	-2.11214
vnz_01755	osaD hybrid sensor histidine kinase/response regulator	1066.92	-2.28333
vnz_01750	antitermination regulator	388.726	-2.4614
vnz_14515	hypothetical protein	67.9891	-3.39599
